# Crowning the King of Fruits: Genomic Evidence of Population Structure and Relatedness in Malaysian Durians

**DOI:** 10.1101/2025.10.29.685476

**Authors:** Hung-Hui Chung, Li Yuan Liew, Adriana Batrisyia Mohd Faisal, Leonard Whye Kit Lim, Han Ming Gan

## Abstract

Durian (*Durio zibethinus*), often dubbed the King of Fruits, is a high-value tropical crop native to Southeast Asia and widely cultivated in Malaysia. Revered for its unique flavor yet polarizing for its pungent aroma, durian holds significant cultural and economic importance across the region. Despite this, genomic research on Malaysian durian cultivars remains limited. We performed whole-genome sequencing of several renowned and local durian cultivars, including Musang King (D197), Sultan (D24), Black Thorn (D200), Muar Gold (D101), and Red Prawn (D13) collected from distinct geographic regions across Malaysia. Illumina sequencing yielded approximately 20 to 30x coverage per sample, sufficient for single-nucleotide polymorphism (SNP) detection and population genomic analyses. Principal component analysis (PCA) based on genome-wide SNPs revealed visible population stratification and varying degrees of genetic relatedness among Malaysian durians. Subsequent KING kinship analysis indicated that most cultivars are relatively clonal, with the notable exception of the reference Musang King genome, which appeared genetically heterogeneous compared to other Musang King samples, a finding further supported by population structure inference from admixture analysis and ITS1-5.8S-ITS2 haplotyping. Notably, the Black Thorn cultivar showed no relatedness to Malaysian varieties but exhibited distant genetic similarity to the northern Thai Kan Yao variety. These results provide new genomic insights into the population structure, cultivar differentiation, and potential hybridization among Malaysian durians, forming a valuable foundation for future molecular marker development and breeding programs aimed at different variety authentication and genetic improvement.
