## Supplemental Table 1 for "Crowning the King of Fruits: Genomic Evidence of Population Structure and Relatedness in Malaysian Durians"

### Sheet: Sheet1
Supplemental Table 1. Raw Illumina Sequencing Statistics
file	num_seqs	sum_len	min_len	avg_len	max_len
BTJ6_1.fq.gz	99580004	14937000600	150	150	150
BTJ6_2.fq.gz	99580004	14937000600	150	150	150
BTP_1.fq.gz	95540556	14331083400	150	150	150
BTP_2.fq.gz	95540556	14331083400	150	150	150
D101J1_1.fq.gz	90167447	13525117050	150	150	150
D101J1_2.fq.gz	90167447	13525117050	150	150	150
D101J2_1.fq.gz	90367155	13555073250	150	150	150
D101J2_2.fq.gz	90367155	13555073250	150	150	150
D101MT1_1.fq.gz	91529998	13729499700	150	150	150
D101MT1_2.fq.gz	91529998	13729499700	150	150	150
D101SD_1.fq.gz	83891228	12583684200	150	150	150
D101SD_2.fq.gz	83891228	12583684200	150	150	150
D13J3_1.fq.gz	103432569	15514885350	150	150	150
D13J3_2.fq.gz	103432569	15514885350	150	150	150
D13J4_1.fq.gz	83180120	12477018000	150	150	150
D13J4_2.fq.gz	83180120	12477018000	150	150	150
D24SD_1.fq.gz	111073621	16661043150	150	150	150
D24SD_2.fq.gz	111073621	16661043150	150	150	150
KGSD_1.fq.gz	102503287	15375493050	150	150	150
KGSD_2.fq.gz	102503287	15375493050	150	150	150
KGSwk_1.fq.gz	107036047	16055407050	150	150	150
KGSwk_2.fq.gz	107036047	16055407050	150	150	150
MKJ7_1.fq.gz	83924316	12588647400	150	150	150
MKJ7_2.fq.gz	83924316	12588647400	150	150	150
MKJ8_1.fq.gz	100636884	15095532600	150	150	150
MKJ8_2.fq.gz	100636884	15095532600	150	150	150
MKSD_1.fq.gz	98039961	14705994150	150	150	150
MKSD_2.fq.gz	98039961	14705994150	150	150	150
